# Deciphering the Signaling Network Landscape of Breast Cancer Improves Drug Sensitivity Prediction

**DOI:** 10.1101/2020.01.21.907691

**Authors:** Marco Tognetti, Attila Gabor, Mi Yang, Valentina Cappelletti, Jonas Windhager, Konstantina Charmpi, Natalie de Souza, Andreas Beyer, Paola Picotti, Julio Saez-Rodriguez, Bernd Bodenmiller

## Abstract

Although genetic and epigenetic abnormalities in breast cancer have been extensively studied, it remains difficult to identify those patients who will respond to particular therapies. This is due in part to our lack of understanding of how the variability of cellular signaling affects drug sensitivity. Here, we used mass cytometry to characterize the single-cell signaling landscapes of 62 breast cancer cell lines and five lines from healthy tissue. We quantified 34 markers in each cell line upon stimulation by the growth factor EGF in the presence or absence of five kinase inhibitors. These data – on more than 80 million single cells from 4,000 conditions – were used to fit mechanistic signaling network models that provide unprecedented insights into the biological principles of how cancer cells process information. Our dynamic single-cell-based models more accurately predicted drug sensitivity than static bulk measurements for drugs targeting the PI3K-MTOR signaling pathway. Finally, we identified genomic features associated with drug sensitivity by using signaling phenotypes as proxies, including a missense mutation in *DDIT3* predictive of PI3K-inhibition sensitivity. This provides proof of principle that single-cell measurements and modeling could inform matching of patients with appropriate treatments in the future.

**One-liner:** Single-cell proteomics coupled to perturbations improves accuracy of breast tumor drug sensitivity predictions and reveals mechanisms of sensitivity and resistance.

**HIGHLIGHTS:**

- Mass cytometry study of signaling responses of 62 breast cancer cell lines and five lines from healthy tissue to EGF stimulation with or without perturbation with five kinase inhibitors.
- Single-cell signaling features and mechanistic signaling network models predicted drug sensitivity.
- Mechanistic signaling network models deepen the understanding of drug resistance and sensitivity mechanisms.
- We identify drug sensitivity-predictive genomic features via proxy signaling phenotypes.
