## Supplementary data for "Deciphering the Signaling Network Landscape of Breast Cancer Improves Drug Sensitivity Prediction"

stat	treatment	time	feature	SNP.CNV	SNPid.gene	p.val
Cellular variability	EGF	7	p-S6	SNP	rs1053266	0.276288209
Cellular variability	EGF	7	p-S6	SNP	rs13376679	0.276288209
Cellular variability	EGF	7	p-STAT3	SNP	rs1059231	0.276288209
Cellular variability	EGF	7	p-STAT3	SNP	rs11539637	0.276288209
Cellular variability	EGF	7	p-STAT3	SNP	rs1369164	0.276288209
Cellular variability	EGF	7	p-STAT3	SNP	rs2259820	0.276288209
Cellular variability	EGF	7	p-STAT3	SNP	rs2305037	0.276288209
Cellular variability	EGF	7	p-STAT3	SNP	rs2464196	0.276288209
Cellular variability	EGF	7	p-STAT3	SNP	rs7177338	0.276288209
Cellular variability	EGF	7	p-STAT3	SNP	rs8033595	0.276288209
Cellular variability	iPI3K	40	CyclinB	CNV	IL18BP	0.944325013
Cellular variability	iPI3K	40	CyclinB	SNP	rs1054750	0.430788639
Cellular variability	iPI3K	40	p-SMAD23	CNV	CNTNAP2	0.241483529
Cellular variability	iPI3K	40	p-SRC	CNV	PDE4DIP	0.340763194
Cellular variability	iPI3K	7	p-MKK4	SNP	rs1726800	0.312098579
Cellular variability	iPI3K	7	p-MKK4	SNP	rs1726801	0.312098579
Cellular variability	iPI3K	7	p-STAT3	SNP	kgp7410218	0.312098579
Cellular variability	iPI3K	7	p-STAT3	SNP	rs1045879	0.312098579
Cellular variability	iPI3K	7	p-STAT3	SNP	rs1169288	0.312098579
Cellular variability	iPI3K	7	p-STAT3	SNP	rs1386356	0.312098579
Cellular variability	iPI3K	7	p-STAT3	SNP	rs2259820	0.312098579
Cellular variability	iPI3K	7	p-STAT3	SNP	rs2285375	0.312098579
Cellular variability	iPI3K	7	p-STAT3	SNP	rs2305036	0.312098579
Cellular variability	iPI3K	7	p-STAT3	SNP	rs2464196	0.312098579
Edge flux	EGF	0	!AKT+RAS=MEK12_S221	CNV	CNNM2	0.506226628
Edge flux	EGF	0	!AKT+RAS=MEK12_S221	CNV	ECT2L	0.067525669
Edge flux	EGF	0	!AKT+RAS=MEK12_S221	CNV	FGFR1OP	0.773595618
Edge flux	EGF	0	!AKT+RAS=MEK12_S221	CNV	FOXO3	0.10156531
Edge flux	EGF	0	!AKT+RAS=MEK12_S221	CNV	MLLT4	0.773595618
Edge flux	EGF	0	!AKT+RAS=MEK12_S221	CNV	NT5C2	0.370997081
Edge flux	EGF	0	!AKT+RAS=MEK12_S221	CNV	TNFAIP3	0.082735556
Edge flux	EGF	0	AKT_T308=AKT	CNV	OLIG2	0.023582517
Edge flux	EGF	0	AKT_T308=AKT	CNV	RUNX1	0.200233621
Edge flux	EGF	0	ERK12=MAPKAPK2	CNV	Sep 05	0.963110961
Edge flux	EGF	0	ERK12=MAPKAPK2	SNP	rs2243380	0.276288209
Edge flux	EGF	0	ERK12=MAPKAPK2	SNP	rs697221	0.276288209
Edge flux	EGF	0	MEK12_S221=MEK12	SNP	rs246391	0.276288209
Edge flux	EGF	0	mTOR=p70S6K	CNV	CLTC PTRH2	0.08703432
Edge flux	EGF	0	p38=MAPKAPK2	CNV	A1CF ASAH2B	0.110340552
Edge flux	EGF	0	p38=MAPKAPK2	SNP	GA009277	0.276288209
Edge flux	EGF	0	PI3K=BTK	SNP	kgp11918363	0.276288209
Edge flux	iMEK	60	ERK12=MAPKAPK2	CNV	Sep 05	0.805674104
Edge flux	iMEK	60	MKK36=p38	CNV	PIK3CB	0.875613732
Edge flux	iMEK	60	PI3K=BTK	CNV	SS18	0.07442443
Edge flux	iMEK	60	PI3K=BTK	SNP	kgp11918363	0.312098579
Edge flux	iMEK	60	PI3K=BTK	SNP	rs1050162	0.312098579
Edge flux	iMEK	60	PI3K=BTK	SNP	rs1061376	0.312098579
Edge flux	iMEK	60	PI3K=BTK	SNP	rs1802073	0.312098579
Edge flux	iMEK	60	PI3K=BTK	SNP	rs1802074	0.312098579
Edge flux	iMEK	60	PI3K=BTK	SNP	rs1805107	0.312098579
Edge flux	iMEK	60	PI3K=BTK	SNP	rs2075511	0.312098579
Edge flux	iMEK	60	PI3K=BTK	SNP	rs2219898	0.312098579
Edge flux	iMEK	60	PI3K=BTK	SNP	rs2229032	0.312098579
Edge flux	iMEK	60	PI3K=BTK	SNP	rs41306345	0.312098579
Edge flux	imTOR	7	AKT_T308=AKT	CNV	RUNX1	0.014678455
Edge flux	imTOR	7	MSK12=NFkB	CNV	MACC1	0.104161885
Edge flux	imTOR	7	MSK12=NFkB	SNP	kgp4165851	0.430788639
Edge flux	imTOR	7	MSK12=NFkB	SNP	rs13043248	0.430788639
Edge flux	imTOR	7	PAK=MKK4	CNV	SRC	0.06423171
Edge flux	imTOR	7	PKC=GSK3B	SNP	rs17067993	0.430788639
Edge flux	imTOR	7	PKC=GSK3B	SNP	rs4489420	0.430788639
Median	EGF	0	p-MKK4	CNV	NCOA2	0.936983657
Median	EGF	0	p-MKK4	CNV	PRDM2	0.055797993
Median	EGF	0	p-MKK4	CNV	TERT	0.793149603
Median	iMEK	60	p-Akt(Ser473)	CNV	ATM C11orf65	0.592560918
Median	iMEK	60	p-Akt(Ser473)	CNV	CTNND2	0.2608313
Median	iMEK	60	p-Akt(Ser473)	CNV	DDX10	0.950949991
Median	iMEK	60	p-Akt(Ser473)	CNV	IL18BP	0.926416371
Median	iMEK	60	p-Akt(Ser473)	CNV	NUMA1	0.903437397
Median	iMEK	60	p-Akt(Ser473)	CNV	POU2AF1 ZBTB16 SDHD	0.787698483
Median	iMEK	60	p-Akt(Ser473)	SNP	rs2070739	0.312098579
Median	iMEK	60	p-Akt(Ser473)	SNP	rs2229971	0.312098579
Median	iMEK	60	p-Akt(Ser473)	SNP	rs7193541	0.312098579
Median	iMEK	60	p-MKK4	SNP	rs1801184	0.312098579
Median	iMEK	60	p-p90RSK	SNP	rs2229971	0.312098579
Median	iMEK	60	p-p90RSK	SNP	rs2251734	0.312098579
Median	iMEK	60	p-p90RSK	SNP	rs7862221	0.312098579
Median	iPI3K	60	CyclinB	CNV	ASXL1	0.04351968
Median	iPI3K	60	IdU	SNP	rs2304877	0.276288209
Median	iPI3K	60	IdU	SNP	rs6982971	0.276288209
Median	iPI3K	60	p-MKK3-MKK6	CNV	BCL10	0.909698552
Median	iPI3K	60	p-MKK3-MKK6	CNV	EP300	0.112486757
Median	iPI3K	60	p-MKK3-MKK6	CNV	EPHA7	0.349090695
Median	iPI3K	60	p-MKK3-MKK6	CNV	EPS15	0.289343842
Median	iPI3K	60	p-MKK3-MKK6	CNV	ETNK1	0.716205666
Median	iPI3K	60	p-MKK3-MKK6	CNV	PPM1D	0.054307006
Median	iPI3K	60	p-MKK3-MKK6	CNV	PRDM1	0.385819959
Median	iPI3K	60	p-MKK3-MKK6	SNP	rs1073123	0.276288209
Median	iPI3K	60	p-MKK3-MKK6	SNP	rs2229971	0.276288209
Median	iPI3K	60	p-MKK3-MKK6	SNP	rs7862221	0.276288209
Median	iPI3K	60	p-MKK4	SNP	rs7862221	0.276288209
Median	iPI3K	60	p-p90RSK	SNP	rs1051624	0.276288209
Median	iPI3K	60	p-p90RSK	SNP	rs2229971	0.276288209
